# Sleep homeostasis in a naturalistic setting

**DOI:** 10.1101/2024.07.02.601682

**Authors:** Péter P. Ujma, Róbert Bódizs

**Affiliations:** Semmelweis University, Institute of Behavioural Sciences, Budapest, Hungary

**Keywords:** sleep homeostasis, synaptic homeostasis, delta wave, slow wave, NREM, sleep pressure, EEG, spectral exponents

## Abstract

Sleep, especially NREM sleep depth is homeostatically regulated, as sleep pressure builds up during wakefulness and diminishes during deep sleep. Previous evidence from this phenomenon, however, mainly stems from experimental studies which may not generalize to an ecologically valid setting. In the current study, we used a dataset of 246 individuals sleeping for at least seven nights each with a mobile EEG headband according to their ordinary daily schedule to investigate the effect of time spent in wakefulness on sleep characteristics. Increased time in wakefulness prior to sleep was associated with decreased sleep onset latency, increased sleep efficiency, a larger percentage of N3 sleep, and higher delta activity. Moreover, increased sleep pressure resulted in an increase in both the slope and the intercept of the sleep EEG spectrum. As predicted, PSD effects were most prominent in the earliest hours of sleep. Our results demonstrate that experimental findings showing increased sleep depth after extended wakefulness generalize to ecologically valid settings, and that time spent awake is an important determinant of sleep characteristics on the subsequent night. Our findings are evidence for the efficacy of sleep restriction, a behavioral technique already widely used in clinical settings, as a simple but powerful method to improve the objective quality of sleep in those with sleep problems.
