## Supplementary file 2 for "Sleep homeostasis in a naturalistic setting"

### Sheet: Naps excluded
	Within-participant			Match?	Between-participant			Match?
	B	SE	p		B	SE	p
tst	-10.8357	1.18972	2.91116e-19	Yes	-53.5363	2.5102	2.47754e-87	Yes
sol	-0.767946	0.183661	3.08282e-05	Yes	-0.0830708	0.586587	0.887403	Yes
waso	-1.39847	0.261148	1.00248e-07	Yes	-4.19878	0.824789	4.06547e-07	Yes
sleep_efficiency	0.305353	0.0827578	0.000233338	Yes	0.0503496	0.273109	0.85376	Yes
n1_percentage	0.0241612	0.0270357	0.371653	Yes	-0.418905	0.0995502	2.74498e-05	Yes
n2_percentage	-0.601377	0.102988	6.54327e-09	Yes	-2.01449	0.368385	5.39391e-08	Yes
n3_percentage	0.683917	0.105296	1.15877e-10	Yes	2.42909	0.347915	4.53647e-12	Yes
rem_percentage	-0.0651448	0.0984029	0.50807	No (sign differs)	0.00145121	0.258836	0.995527	No (sign differs)
n1_duration	-0.448101	0.118893	0.000170949	Yes	-4.18979	0.43577	3.20628e-21	Yes
n2_duration	-7.05467	0.732076	2.62808e-21	Yes	-31.6792	2.12365	9.93934e-47	Yes
n3_duration	-0.0813372	0.325463	0.802693	Yes	-0.313655	1.31228	0.811129	No (sign differs)
rem_duration	-1.68761	0.528171	0.00142936	Yes	-9.90006	1.20071	3.83538e-16	Yes
awakenings	-0.395813	0.104528	0.000159302	Yes	-3.64099	0.409687	1.93715e-18	Yes
Groningen_ts	0.0398786	0.0480086	0.406325	Yes	0.100745	0.118082	0.393724	Yes
Alvas_kipihent	0.0105367	0.0325035	0.74586	Yes	-0.00314377	0.0875119	0.971349	No (sign differs)
Groningen_1	-0.0186763	0.0399695	0.640388	Yes	0.0827483	0.0809488	0.306859	Yes
F7_O1_NREM_Delta_ABS_PWR	0.0127608	0.00219444	8.01352e-09	Yes	0.0175736	0.00811385	0.0305431	Yes
F7_O1_NREM_Theta_ABS_PWR	0.00829088	0.00154731	1.03022e-07	Yes	0.0102832	0.00681607	0.131679	Yes
F7_O1_NREM_Alpha_ABS_PWR	0.00775923	0.00150272	2.89301e-07	Yes	0.00613404	0.00748087	0.412421	Yes
F7_O1_NREM_Low_sigma_ABS_PWR	0.0046958	0.00132486	0.00041069	Yes	-0.00122441	0.00682126	0.85758	No (sign differs)
F7_O1_NREM_High_sigma_ABS_PWR	0.0029727	0.00132869	0.025472	Yes	0.000247967	0.00577926	0.965784	Yes
F7_O1_NREM_Beta_ABS_PWR	0.00235703	0.00197005	0.231795	Yes	0.00622442	0.00712677	0.38265	Yes
fooof_intercept	0.0151219	0.00315543	1.8921e-06	Yes	0.00761089	0.0114211	0.505314	Yes
fooof_slope	0.0096036	0.00321387	0.00287343	Yes	0.00262975	0.0116487	0.821437	Yes
"Match" indicates whether the sign and significance (p<0.05) of an effect is consistent with and without the exclusion of outliers.

### Sheet: Naps included
	Within-participant				Between-participant
	B	SE	p	Match?	B	SE	p	Match?
tst	-8.68748	1.19651	6.54448e-13	Yes	-43.2278	2.63482	3.2694e-55	Yes
sol	-0.638798	0.180233	0.000407365	Yes	-0.820989	0.598905	0.170664	Yes
waso	-1.39768	0.247167	1.90877e-08	Yes	-5.3822	0.8153	5.87317e-11	Yes
sleep_efficiency	0.285687	0.0800394	0.000370678	Yes	0.564879	0.279728	0.0436484	No (non-significant without outlier exclusion)
n1_percentage	0.00793377	0.0262635	0.762636	Yes	-0.476676	0.098658	1.51226e-06	Yes
n2_percentage	-0.558569	0.0995857	2.47528e-08	Yes	-1.89394	0.36781	3.01051e-07	Yes
n3_percentage	0.722167	0.102066	2.40633e-12	Yes	2.35129	0.344781	1.38321e-11	Yes
rem_percentage	-0.137981	0.0952209	0.147557	Yes	-0.0193732	0.263614	0.941427	Yes
n1_duration	-0.46513	0.114268	4.96839e-05	Yes	-4.00979	0.441076	3.48852e-19	Yes
n2_duration	-6.16956	0.707983	8.58117e-18	Yes	-27.5859	2.22194	1.46645e-33	Yes
n3_duration	0.250308	0.319347	0.43329	No (sign differs)	0.744429	1.30056	0.567155	Yes
rem_duration	-1.75155	0.513162	0.000661302	Yes	-8.60362	1.23413	4.9347e-12	Yes
awakenings	-0.454209	0.100634	6.94315e-06	Yes	-3.5471	0.412858	2.37492e-17	Yes
Groningen_ts	0.0270107	0.0462006	0.558896	Yes	0.0258434	0.119733	0.829146	Yes
Alvas_kipihent	-0.0116165	0.0314326	0.711765	Yes	0.000955885	0.0893398	0.991465	Yes
Groningen_1	-0.0105788	0.0388841	0.78562	No (sign differs)	0.0838998	0.0820543	0.306738	Yes
F7_O1_NREM_Delta_ABS_PWR	0.0114589	0.00216601	1.49106e-07	Yes	0.0139411	0.0081463	0.0873191	No (significant without outlier exclusion)
F7_O1_NREM_Theta_ABS_PWR	0.00754378	0.00153237	9.9204e-07	Yes	0.00718809	0.00668462	0.282485	Yes
F7_O1_NREM_Alpha_ABS_PWR	0.00703267	0.00150538	3.38241e-06	Yes	0.0032156	0.00681657	0.637217	Yes
F7_O1_NREM_Low_sigma_ABS_PWR	0.00371925	0.00132091	0.00496028	Yes	-0.00199324	0.00655985	0.761301	No (sign differs)
F7_O1_NREM_High_sigma_ABS_PWR	0.00195097	0.00132377	0.140841	Yes	-0.00167049	0.00554149	0.763131	Yes
F7_O1_NREM_Beta_ABS_PWR	0.00178695	0.00191131	0.350042	Yes	0.00538445	0.00717569	0.4532	Yes
fooof_intercept	0.0140034	0.00307975	6.11461e-06	Yes	0.00581637	0.0115044	0.613265	Yes
fooof_slope	0.00934375	0.0031155	0.00277518	Yes	0.00314672	0.0118982	0.791473	Yes
"Match" indicates whether the sign and significance (p<0.05) of an effect is consistent with and without the exclusion of outliers.
