## Supplementary file 1 for "Sleep homeostasis in a naturalistic setting"

### Sheet: Sheet1
	Valid N	Mean	SD	Time awake	Sleep onset latency	Sleep efficiency	Awakenings	WASO	Total sleep time	N1 duration	N2 duration	N3 duration	REM duration	N1 percentage	N2 percentage	N3 percentage	REM percentage	Delta power	Theta power	Alpha power	Low sigma power	High sigma power	Beta power	Spectral intercept	Spectral slope	GSQS total score	GSQS item 1	Self-rated restedness
Time awake	1420	17.0519	2.02979	0.076	-0.042	0.01	-0.496***	-0.313***	-0.841***	-0.524***	-0.713***	0.006	-0.53***	-0.204**	-0.316***	0.407***	-0.068	0.223***	0.149*	0.105	0.032	0.025	0.027	0.139*	0.097	0.093	0.056	0.041
Sleep onset latency	1718	14.8393	14.6954	-0.106***	0.31	-0.717***	0.195**	0.332***	-0.037	0.135*	0.051	-0.201**	-0.002	0.169**	0.096	-0.172**	0.047	-0.017	-0.06	-0.035	-0.045	0.015	0.043	-0.079	-0.075	0.266***	-0.198**	0.05
Sleep efficiency	1718	91.0684	6.70107	0.122***	-0.558***	0.366	-0.407***	-0.799***	0.239***	-0.32***	0.015	0.451***	0.15*	-0.476***	-0.185**	0.326***	-0.023	0.153*	0.053	-0.032	-0.009	-0.065	-0.096	0.157*	0.17**	-0.374***	0.298***	-0.096
Awakenings	1718	19.564	9.46903	-0.116***	-0.033	-0.032	0.51	0.626***	0.366***	0.836***	0.385***	-0.301***	0.205**	0.744***	0.259***	-0.467***	0.015	-0.191**	-0.143*	-0.09	-0.063	-0.055	-0.002	-0.152*	-0.11	0.179**	-0.198**	-0.01
WASO	1718	21.0114	21.5662	-0.167***	-0.007	-0.605***	0.399***	0.383	0.061	0.571***	0.23***	-0.431***	0.005	0.609***	0.296***	-0.442***	-0.02	-0.299***	-0.134*	-0.023	-0.016	0.017	0.055	-0.231***	-0.207**	0.322***	-0.3***	0.063
Total sleep time	1718	396.774	91.2121	-0.176***	-0.13***	0.398***	0.541***	0.077*	0.235	0.425***	0.778***	0.17**	0.63***	0.018	0.273***	-0.304***	0.053	-0.147*	-0.135*	-0.137*	-0.081	-0.094	-0.115	-0.054	0.012	-0.172**	0.035	-0.037
N1 duration	1718	24.0218	10.9073	-0.123***	0.002	-0.029	0.735***	0.362***	0.547***	0.528	0.496***	-0.386***	0.182**	0.9***	0.375***	-0.572***	-0.061	-0.349***	-0.276***	-0.227***	-0.188**	-0.148*	-0.136*	-0.246***	-0.135*	0.169**	-0.236***	-0.03
N2 duration	1718	186.204	60.7518	-0.234***	-0.076*	0.316***	0.503***	0.083**	0.883***	0.509***	0.353	-0.327***	0.239***	0.206**	0.807***	-0.664***	-0.259***	-0.393***	-0.224***	-0.134*	-0.024	-0.005	-0.058	-0.27***	-0.196**	-0.046	-0.112	-0.017
N3 duration	1718	83.0207	31.9006	0.055	-0.146***	0.307***	-0.024	-0.124***	0.328***	-0.014	0.058	0.581	0.003	-0.507***	-0.65***	0.867***	-0.148*	0.501***	0.186**	0.058	-0.023	-0.163*	-0.173**	0.454***	0.442***	-0.204**	0.242***	0.015
REM duration	1718	103.527	38.4879	-0.086**	-0.112***	0.306***	0.406***	0.056	0.775***	0.345***	0.497***	0.086**	0.254	-0.091	-0.205**	-0.299***	0.784***	-0.079	-0.025	-0.066	-0.052	0.027	0.079	-0.067	-0.071	-0.159*	0.097	-0.064
N1 percentage	1718	6.07279	2.48878	-0.046	0.072*	-0.365***	0.397***	0.366***	-0.113***	0.701***	-0.064*	-0.278***	-0.165***	0.526	0.309***	-0.501***	-0.113	-0.321***	-0.242***	-0.185**	-0.16*	-0.106	-0.095	-0.245***	-0.156*	0.272***	-0.288***	0
N2 percentage	1718	46.2998	9.17069	-0.226***	0.024	0.044	0.236***	0.077*	0.334***	0.245***	0.702***	-0.308***	-0.097**	0.048	0.463	-0.753***	-0.449***	-0.484***	-0.231***	-0.087	0.043	0.09	0.025	-0.378***	-0.327***	0.11	-0.212***	0.011
N3 percentage	1718	21.8	9.48975	0.229***	-0.025	-0.009	-0.428***	-0.194***	-0.504***	-0.433***	-0.624***	0.558***	-0.54***	-0.19***	-0.585***	0.479	-0.2**	0.551***	0.233***	0.105	-0.005	-0.134*	-0.125	0.467***	0.432***	-0.132*	0.223***	0.021
REM percentage	1718	25.8273	7.47835	0.005	-0.02	0.07*	0.103***	0.024	0.233***	0.009	-0.048	-0.205***	0.757***	-0.137***	-0.449***	-0.423***	0.3	0.01	0.086	0.045	0.012	0.114	0.193**	-0.05	-0.109	-0.074	0.093	-0.048
Delta power	1448	1.11896	0.186617	0.17***	-0.046	-0.042	-0.187***	-0.072*	-0.3***	-0.217***	-0.336***	0.092**	-0.233***	-0.054	-0.278***	0.381***	-0.106***	0.562	0.768***	0.505***	0.32***	0.179**	0.081	0.865***	0.637***	-0.094	0.152*	0.017
Theta power	1448	0.404494	0.146651	0.162***	-0.061*	-0.064*	-0.136***	-0.032	-0.276***	-0.19***	-0.279***	-0.028	-0.191***	-0.026	-0.177***	0.245***	-0.073*	0.833***	0.638	0.831***	0.627***	0.49***	0.372***	0.722***	0.382***	-0.009	0.065	0.02
Alpha power	1448	0.0898507	0.160854	0.155***	-0.053	-0.06*	-0.109***	-0.017	-0.252***	-0.186***	-0.248***	-0.007	-0.193***	-0.035	-0.144***	0.222***	-0.082**	0.666***	0.859***	0.718	0.815***	0.626***	0.471***	0.426***	0.083	0.059	-0.035	0.017
Low sigma power	1448	-0.156707	0.139424	0.113***	-0.062*	-0.073*	-0.079**	0.002	-0.235***	-0.144***	-0.216***	-0.075*	-0.167***	0.023	-0.088**	0.125***	-0.05	0.475***	0.676***	0.828***	0.717	0.818***	0.618***	0.181**	-0.185**	0.07	-0.053	-0.049
High sigma power	1448	-0.495268	0.129914	0.05	-0.041	-0.091**	-0.006	0.035	-0.173***	-0.072*	-0.126***	-0.135***	-0.13***	0.064*	-0.004	0.033	-0.052	0.247***	0.461***	0.624***	0.794***	0.689	0.847***	-0.089	-0.5***	0.041	-0.016	-0.046
Beta power	1448	-0.893833	0.168171	0.029	-0.032	-0.043	0.01	0.003	-0.123***	-0.073*	-0.087**	-0.146***	-0.061*	0.006	-0.003	-0.005	0.007	0.07*	0.294***	0.455***	0.635***	0.873***	0.574	-0.241***	-0.629***	0.049	-0.015	-0.07
Spectral intercept	1420	1.79446	0.254015	0.156***	-0.053	-0.016	-0.144***	-0.062*	-0.202***	-0.153***	-0.243***	0.081**	-0.143***	-0.043	-0.215***	0.274***	-0.059	0.865***	0.745***	0.509***	0.258***	-0.083**	-0.293***	0.566	0.894***	-0.063	0.116	0.044
Spectral slope	1420	2.03136	0.251808	0.111***	-0.031	0.011	-0.115***	-0.053	-0.106***	-0.094**	-0.157***	0.125***	-0.079**	-0.045	-0.177***	0.22***	-0.039	0.644***	0.452***	0.189***	-0.089**	-0.457***	-0.643***	0.912***	0.565	-0.068	0.096	0.06
GSQS total score	1745	4.12837	3.40814	0.024	0.174***	-0.4***	-0.059	0.242***	-0.327***	-0.007	-0.235***	-0.221***	-0.302***	0.252***	-0.01	0.064*	-0.135***	0.093**	0.064*	0.03	0.056	0.05	0.006	0.057	0.038	0.197	-0.695***	0.242***
GSQS item 1	1785	0.745098	0.435928	0.001	-0.093**	0.255***	-0.098**	-0.203***	0.068*	-0.127***	0.023	0.156***	0.063*	-0.22***	-0.061*	0.101***	0.019	0.009	0.014	0.032	0.01	-0.007	0.032	-0.003	-0.011	-0.594***	0.168	-0.181**
Self-rated restedness	1784	5.30549	2.35595	0.004	0.045	-0.133***	-0.042	0.089**	-0.136***	-0.022	-0.104***	-0.055	-0.134***	0.048	-0.017	0.057	-0.059*	0.086**	0.079**	0.078**	0.081**	0.031	0	0.064*	0.053	0.309***	-0.169***	0.266
The first three columns display valid Ns, means, and SDs for each of the variables
The subsequent columns display a correlation matrix. Intraclass correlation coefficients are shown in bold in the diagonal.
Between-participant correlations are shown above the diagonal.
Within-participant correlations are shown below the diagonal.
